# Cerebellar nuclei evolved by repeatedly duplicating a conserved cell type set

**DOI:** 10.1101/2020.06.25.170118

**Authors:** Justus M Kebschull, Noam Ringach, Ethan B Richman, Drew Friedmann, Sai Saroja Kolluru, Robert C Jones, William E Allen, Ying Wang, Huaijun Zhou, Seung Woo Cho, Howard Y Chang, Karl Deisseroth, Stephen R Quake, Liqun Luo

**Affiliations:** Department of Biology, Stanford University, Stanford, CA 94305, USA; Neurosciences Program, Stanford University, CA 94305, USA; Department of Bioengineering, Stanford University, Stanford, CA 94305, USA; Department of Applied Physics, Stanford University, Stanford, CA 94305, USA; Chan Zuckerberg Biohub, Stanford, CA 94305, USA; Society of Fellows, Harvard University, Cambridge, MA 02138, USA; Department of Animal Science, University of California Davis, CA 95616, USA; Center for Personal Dynamic Regulomes, Stanford University, Stanford, CA 94305, USA; Howard Hughes Medical Institute, Stanford University, CA 94305, USA; Department of Psychiatry and Behavioral Sciences, Stanford University, CA 94305, USA

## Abstract

How have complex brains evolved from simple circuits? Here we investigated brain region evolution at cell type resolution in the cerebellar nuclei (CN), the output structures of the cerebellum. Using single-nucleus RNA sequencing in mice, chickens, and humans, as well as STARmap spatial transcriptomic analysis and whole-CNS projection tracing in mice, we identified a conserved cell type set containing two classes of region-specific excitatory neurons and three classes of region-invariant inhibitory neurons. This set constitutes an archetypal CN that was repeatedly duplicated to form new regions. Interestingly, the excitatory cell class that preferentially funnels information to lateral frontal cortices in mice becomes predominant in the massively expanded human Lateral CN. Our data provide the first characterization of CN transcriptomic cell types in three species and suggest a model of brain region evolution by duplication and divergence of entire cell type sets.
