## Supplementary material for "Cerebellar nuclei evolved by repeatedly duplicating a conserved cell type set": Table S3

### Sheet: Geneset overview
Gene set name	Rhombic-lip derived cells	Excitatory CN neurons	Inhibitory CN neurons	All CN neurons
used in Figures	Figs 2C; S10	Figs. 3; S16-19	Figs. 3; S16-18	Figs. 3; 6A, B; S16-19
Genes	Acan	Slc17a6	Gad1	Slc17a6
	Slc6a5	Trpm3	Slc6a5	Gad1
	Ai14	Sorcs3	Ptprz1	Slc24a4
	Slc17a6	Acan	Sez6	Slc6a5
	Sv2c	Sv2c	Chsy3	Acan
	Gad1	Ankfn1	Cdh22	Sv2c
	Slc6a1	Fign	Nckap5	Dscaml1
	Fnbp1l	Cd24a	Grik1	Slc6a1
	Plch1	Cpne4	Spon1	Ankfn1
	Tmod1	Stac2	Kirrel3	Stac2
	Shisa6	Man1a	Slc24a4	Penk
	Spon1	Nxph1	Zfhx4	Sorcs2
		1810041L15Rik		Pcdh11x
		Pcdh11x		Calb2
		Penk		Epha5
		Zfp804b		Kitl
		Calb2		Cdh22
		Asic2		Sez6
		Cacna1e		Nckap5
		Spp1		RH3
				RH6
				Flp0
				Cre

### Sheet: Readout probes
OR1	/5Phos/TAGGAGGGCAA/3InvdT/
OR2	/5Phos/TCGTAGACTAA/3InvdT/
OR3	/5Phos/ATCCCTGCCAA/3InvdT/
OR4	/5Phos/AACTCTCACAA/3InvdT/
OR5	/5Phos/ACTCACTCCAA/3InvdT/
OR6	/5Phos/TCTCGTAAGAA/3InvdT/
OR7	/5Phos/TATCTCCACAA/3InvdT/
1base_F1	/5Alex488N/ACTAGAAA
1base_F2	/5Alex750N/ACTAGAAC
1base_F3	/5Alex594N/ACTAGAAG
1base_F4	/5Alex647N/ACTAGAAT

### Sheet: Rhombic lip oligos
Primers
Acan_0	ACCCCTGAAGTGCCTGTGTTAATGTTATCTT
Acan_1	TGGTTGAGGGATGCTCACGTAATGTTATCTT
Acan_2	ACGATCCAGTCCTCTATGTCAGATAATGTTATCTT
Acan_3	GCCTTCCTGAAAGGTCCATGGTAATGTTATCTT
Ai14_0	AGGATGTCCCAGGCGAAGGGCATAATGTTATCTT
Ai14_1	AGCGTGCCGTCCTGCAGGGTAATGTTATCTT
Ai14_2	GGGCCGTCGGGGGGGAAGTTAATGTTATCTT
Ai14_3	ATCGGGGATGTCGGCGGGGTAATGTTATCTT
Fnbp1l_0	ATCTGTTTCCAACACATGTCATAATGTTATCTT
Fnbp1l_1	TACTCTGTGCGCCATTTCTTCTAATGTTATCTT
Fnbp1l_2	GCCTTCTTCACCGTTCTGTCTCTAATGTTATCTT
Fnbp1l_3	TTTGCCTTCAACTTCAGAGATAATGTTATCTT
Gad1_0	CGAACCCCGTACTTCAGGGTAATGTTATCTT
Gad1_1	CCATGGGCTACGCCACACCTAATGTTATCTT
Gad1_2	ATATTGGTATTGGCAGTCGATGTTAATGTTATCTT
Gad1_3	AGAGACTCGGGGTGGTCAGTAATGTTATCTT
Plch1_0	GGAGCACTAGCTGTACGTCGTAATGTTATCTT
Plch1_1	ACAGGCATAGAGACAGGGCGTACTAATGTTATCTT
Plch1_2	ACCACTTGATGGGCTCTTGTAATGTTATCTT
Plch1_3	CTTCCTCAAAGGTCTGCTTCTAATGTTATCTT
Shisa6_0	CTCCTTGTCGTACTGGCCGTAATGTTATCTT
Shisa6_1	TGCGGTCATAGGGCATGCCGTAATGTTATCTT
Shisa6_2	TATGATGGAGGCAAGTGGGCTAATGTTATCTT
Shisa6_3	GGGAGAGGTATCGATGGCCTAATGTTATCTT
Slc17a6_0	ATCATCTCGGTCCTTATAGGTTAATGTTATCTT
Slc17a6_1	CCACCCCTCTAGTATGAGAGTAATGTTATCTT
Slc17a6_2	TGGCAACAATTATCGCGTAGTAATGTTATCTT
Slc17a6_3	AGGTTACAGCGGATGCCGATAATGTTATCTT
Slc6a1_0	GGCCCCCAATGGAGGTGTACTAATGTTATCTT
Slc6a1_1	GGACACGATGCACACGGCAGTAATGTTATCTT
Slc6a1_2	AAGGAAGAGAGGAACACCCGTAATGTTATCTT
Slc6a1_3	GTCCTGGCTTGTCCAGTCCATCTAATGTTATCTT
Slc6a5_0	GTGGCAAACATGGTGTCGAGTAATGTTATCTT
Slc6a5_1	TCCGTGAGTTTTTCCCACTTAGGTAATGTTATCTT
Slc6a5_2	ACCCAGCAAAGATGCTAGTTAATGTTATCTT
Slc6a5_3	CAGCGACGAAGTTCCCAAGTAATGTTATCTT
Spon1_0	ATCCTTCGGATGAGTCTTCTCGTAATGTTATCTT
Spon1_1	TGTCCGGGTTCGAATCATGTTAATGTTATCTT
Spon1_2	GCTGAGTTCACAGTCAATGGGTAATGTTATCTT
Spon1_3	ACAAGGGTGCACGTTGCACTAATGTTATCTT
Sv2c_0	AGCCAAATTCCGTACAGTTCGGTAATGTTATCTT
Sv2c_1	ACATCAGGGAACCAAACGGTAATGTTATCTT
Sv2c_2	ATCATCCCGAGGTACACTATGCTACTAATGTTATCTT
Sv2c_3	GCTGTCCTACAGACACGATGTAATGTTATCTT
Tmod1_0	AAGGTTGGCTCTGGTTATCGATTTAATGTTATCTT
Tmod1_1	GGGAACCAGATCTTCTCGGTAATGTTATCTT
Tmod1_2	GCACAGGCTTGTATTGTGTTAATGTTATCTT
Tmod1_3	ATTTGAGGAGCGTTGTGTTTAATGTTATCTT
Padlocks
Acan_0	/5PHOS/ACATTAATGTCGGAGGTAGTGCTAGATTCTAATTATTACTAGAAATCGTAGACTAAGATA
Acan_1	/5PHOS/ACATTATCAGTGAGTTGTCATGGTCTAATTATTACTAGAAATCGTAGACTAAGATA
Acan_2	/5PHOS/ACATTAGTGATGTGGGTGTACTACCCCAATTATTACTAGAAATCGTAGACTAAGATA
Acan_3	/5PHOS/ACATTATGCTGTTTACCTCTGTGCTTGGGAATTATTACTAGAAATCGTAGACTAAGATA
Ai14_0	/5PHOS/ACATTAGGGCCGCCCTTGGTCACCTAATTATTACTAGAAGTCGTAGACTAAGATA
Ai14_1	/5PHOS/ACATTAGAGTCCTGGGTCACGGTCACCAGAAATTATTACTAGAAGTCGTAGACTAAGATA
Ai14_2	/5PHOS/ACATTAGGTGCCGCGCATCTTCACCTAATTATTACTAGAAGTCGTAGACTAAGATA
Ai14_3	/5PHOS/ACATTACTTCACGTACGCCTTGGAGCCGTAATTATTACTAGAAGTCGTAGACTAAGATA
Fnbp1l_0	/5PHOS/ACATTAGTATTGTTGAGCTTTTCGTCCTAATTATTACTAGAACATCCCTGCCAAGATA
Fnbp1l_1	/5PHOS/ACATTACTACTACCTCTCGCTGTCCTAATTATTACTAGAACATCCCTGCCAAGATA
Fnbp1l_2	/5PHOS/ACATTAAGCTCTTGTCCATCCATCACCTAATTATTACTAGAACATCCCTGCCAAGATA
Fnbp1l_3	/5PHOS/ACATTACCATGCCTCATTCTTGTGGAATTATTACTAGAACATCCCTGCCAAGATA
Gad1_0	/5PHOS/ACATTATCTCTACAGTCAACCAGGATCTAATTATTACTAGAATATCCCTGCCAAGATA
Gad1_1	/5PHOS/ACATTAAGTATCATACGTTGTAGGGCAATTATTACTAGAATATCCCTGCCAAGATA
Gad1_2	/5PHOS/ACATTAGCCATTCACCAGCTAAACCAAATTATTACTAGAATATCCCTGCCAAGATA
Gad1_3	/5PHOS/ACATTAAGCTCCAAATTAAAGCCTTCCATGCAATTATTACTAGAATATCCCTGCCAAGATA
Plch1_0	/5PHOS/ACATTAGAATCCTATCTCCAATCGATCGCTAATTATTACTAGAAAAACTCTCACAAGATA
Plch1_1	/5PHOS/ACATTAGCAGACTCCGGGTGGTCCTAATTATTACTAGAAAAACTCTCACAAGATA
Plch1_2	/5PHOS/ACATTATTCGCTGAAGGACAACACATAATTATTACTAGAAAAACTCTCACAAGATA
Plch1_3	/5PHOS/ACATTACCCATTGGTCATGGGTCCTAATTATTACTAGAAAAACTCTCACAAGATA
Shisa6_0	/5PHOS/ACATTATCACGTCGTAGTAGCCCCAGAATTATTACTAGAAGAACTCTCACAAGATA
Shisa6_1	/5PHOS/ACATTATTCATCTGGCAATCCCCGACGTGGAATTATTACTAGAAGAACTCTCACAAGATA
Shisa6_2	/5PHOS/ACATTAAGTTCTGGTAAGAGCGTGAGAAGAATTATTACTAGAAGAACTCTCACAAGATA
Shisa6_3	/5PHOS/ACATTAGATGGTTTCTCTTTCACAGTGTGCTAATTATTACTAGAAGAACTCTCACAAGATA
Slc17a6_0	/5PHOS/ACATTATACGCGTCTTGCGCACCTTAATTATTACTAGAACTCGTAGACTAAGATA
Slc17a6_1	/5PHOS/ACATTAAGCCAACAACCAGAAGCAGAATTATTACTAGAACTCGTAGACTAAGATA
Slc17a6_2	/5PHOS/ACATTAGGGCATGGATGTGAAAAACTAATTATTACTAGAACTCGTAGACTAAGATA
Slc17a6_3	/5PHOS/ACATTAGGATATGCAGAAGCCGAGGCAATTATTACTAGAACTCGTAGACTAAGATA
Slc6a1_0	/5PHOS/ACATTAGCCTAGGGAGCACTCCAAAAGGAATTATTACTAGAAGATCCCTGCCAAGATA
Slc6a1_1	/5PHOS/ACATTAATGAAGAGTTCACGGCGATTGCGGAATTATTACTAGAAGATCCCTGCCAAGATA
Slc6a1_2	/5PHOS/ACATTAAAGATGAGCGTCAGGAAATATGGGAATTATTACTAGAAGATCCCTGCCAAGATA
Slc6a1_3	/5PHOS/ACATTATCATCTGGTGCATGTTGCGCTCAATTATTACTAGAAGATCCCTGCCAAGATA
Slc6a5_0	/5PHOS/ACATTACCAAGCGTGAGAAGCATCAGAATTATTACTAGAATTCGTAGACTAAGATA
Slc6a5_1	/5PHOS/ACATTATGATGAAGTACCAGATGCCGGAATTATTACTAGAATTCGTAGACTAAGATA
Slc6a5_2	/5PHOS/ACATTACACTGTTAGTGCAGGTTACAATAATTATTACTAGAATTCGTAGACTAAGATA
Slc6a5_3	/5PHOS/ACATTAGTCGATCATATTCTTGTAGCGTAATTATTACTAGAATTCGTAGACTAAGATA
Spon1_0	/5PHOS/ACATTACCAGTTCCCATAAAACGTGAGTAATTATTACTAGAACAACTCTCACAAGATA
Spon1_1	/5PHOS/ACATTACCTTTCCCACATGACTTGTTACATAATTATTACTAGAACAACTCTCACAAGATA
Spon1_2	/5PHOS/ACATTACATTCTGGCAGCATGCACTAATTATTACTAGAACAACTCTCACAAGATA
Spon1_3	/5PHOS/ACATTACTCTGATCTCCTTCTTGTCTAATTATTACTAGAACAACTCTCACAAGATA
Sv2c_0	/5PHOS/ACATTACGGATCCGAACGAAACACCTAATTATTACTAGAAAATCCCTGCCAAGATA
Sv2c_1	/5PHOS/ACATTACAACCCATAGTACCCGAAGGAAATTATTACTAGAAAATCCCTGCCAAGATA
Sv2c_2	/5PHOS/ACATTAAGCCATCCAGATCCCGAATAATTATTACTAGAAAATCCCTGCCAAGATA
Sv2c_3	/5PHOS/ACATTATGTCTTTCCCCTGGTTCGTAATTATTACTAGAAAATCCCTGCCAAGATA
Tmod1_0	/5PHOS/ACATTACAGCTCGACCAGAGAAGTGTAATTATTACTAGAATAACTCTCACAAGATA
Tmod1_1	/5PHOS/ACATTACTTAAATTCCTTCGCTTGCTTAATTATTACTAGAATAACTCTCACAAGATA
Tmod1_2	/5PHOS/ACATTAGTTTGATCACACTGTTGAGCCAATTATTACTAGAATAACTCTCACAAGATA
Tmod1_3	/5PHOS/ACATTATTCTCCAACATGTTCACGATAATTATTACTAGAATAACTCTCACAAGATA

### Sheet: Excitatory CN oligos
Primers
1810041L15Rik_0	TGATCCGTGTAAGGCTCACAGTAATGTTATCTT
1810041L15Rik_1	CTGCAGGAAACAACAGGGAGAATACTAATGTTATCTT
1810041L15Rik_2	GGTCCTGTTTCATCCACCGTCCCTAATGTTATCTT
1810041L15Rik_3	GGAACTCCGTCTCGTTGCATAATGTTATCTT
Acan_0	ACCCCTGAAGTGCCTGTGTTAATGTTATCTT
Acan_1	TGGTTGAGGGATGCTCACGTAATGTTATCTT
Acan_2	ACGATCCAGTCCTCTATGTCAGATAATGTTATCTT
Acan_3	GCCTTCCTGAAAGGTCCATGGTAATGTTATCTT
Ankfn1_0	CTGCGAGTGTGTCGGAATATAATGTTATCTT
Ankfn1_1	CCAGGTCCCATGGAGGCCTTAATGTTATCTT
Ankfn1_2	TGCTGGGCTATGTCATGTGTAATGTTATCTT
Ankfn1_3	GGTTGCTTGTACCGGGCATTAATGTTATCTT
Asic2_0	ACAATCCCATTTGACCACCATAATGTTATCTT
Asic2_1	CGCCAGATGCGGGTCAGGATAATGTTATCTT
Asic2_2	TGGCTGATGGTTTCGGAGTGTAATGTTATCTT
Asic2_3	GCCATGGAGAGTAGAGGTGTTTAATGTTATCTT
Cacna1e_0	TGAGGGGGTTGAGAGGACTCAGTAATGTTATCTT
Cacna1e_1	AGAGTGGACTCATTGAAGGGTATCCTAATGTTATCTT
Cacna1e_2	AGAGCCACAACACTCAGGATAATGTTATCTT
Cacna1e_3	TGAGGGCTTCTTGGCTAGATAATGTTATCTT
Calb2_0	AGGCAAGAGTCTAGACATCTCTAATGTTATCTT
Calb2_1	GCTCTTTACCTTCAATGTACCCATTAATGTTATCTT
Calb2_2	GCCTGAAGCACAAAAGGAAATTCTTAATGTTATCTT
Calb2_3	ATTTGCCATCTCCATTTAAGTCAAATAATGTTATCTT
Cd24a_0	AGATGTTTGGTTGCAGTAAATCTGTAATGTTATCTT
Cd24a_1	GAGCTGCCACCCCCTCTGGTAATGTTATCTT
Cd24a_2	GGGAAGCAGAAATATTCTGGTAATGTTATCTT
Cd24a_3	TGTAGAAGAGAGAGAGAGAGAGCCATAATGTTATCTT
Cpne4_0	AGCTTTGAGTACACTGGGTTTATTAATGTTATCTT
Cpne4_1	ACAGGGCATCTCTGTCGGAAATGCTAATGTTATCTT
Cpne4_2	AGTGTCCGGGACGATTCATATAATGTTATCTT
Cpne4_3	CTTTCTCTGTGAGACAATCTGGCCATAATGTTATCTT
Fign_0	CCATTCCCCCGATTCGAGTTTGAAATAATGTTATCTT
Fign_1	TCTCCGCTTCTCCTATCCACTTTGCTAATGTTATCTT
Fign_2	ACTCATGACTGGCGACGTATACTAATGTTATCTT
Fign_3	GGGAGCTCCCTATACTTGCCGATAATGTTATCTT
Man1a_0	CCCCCACTTGACTTGCGGATAATGTTATCTT
Man1a_1	TGGGGTCGTGAGTCAGTCGTAATGTTATCTT
Man1a_2	AGCAATGCCCAAGGTATTCCATAATGTTATCTT
Man1a_3	GGGCAATGTAAACATCCCGTAAGTAATGTTATCTT
Nxph1_0	ACCACGGAAAGTCTGTGAGATAATGTTATCTT
Nxph1_1	CCTGGTAACAGGTTTTTGAAGGTAATGTTATCTT
Nxph1_2	ATCCGGAGGGAAAGTAAGGTTAATGTTATCTT
Nxph1_3	AGAGGTCTTGCTCAGAATAAGGTTTAATGTTATCTT
Pcdh11x_0	GGTGGTGGACTATGGCGGGTAATGTTATCTT
Pcdh11x_1	ACACGATTCCAGCACATAATTTTAATGTTATCTT
Pcdh11x_2	CTGCAAACCCATTGGTGGTTTAATGTTATCTT
Pcdh11x_3	AGCCTTCTGGTAGGTGAAATGTAATGTTATCTT
Penk_0	ATACCTCTTGGCAAGGATCTTAATGTTATCTT
Penk_1	GTCTTTGTACATGTCGATGTTTAATGTTATCTT
Penk_2	CCAGTAGCTCTTTCAGCAGATTAATGTTATCTT
Penk_3	TCTTCTGGCTCCATGGGATTAATGTTATCTT
Slc17a6_0	ATCATCTCGGTCCTTATAGGTTAATGTTATCTT
Slc17a6_1	CCACCCCTCTAGTATGAGAGTAATGTTATCTT
Slc17a6_2	TGGCAACAATTATCGCGTAGTAATGTTATCTT
Slc17a6_3	AGGTTACAGCGGATGCCGATAATGTTATCTT
Sorcs3_0	AAGTGGCCAAAAACTGTCATGATAATGTTATCTT
Sorcs3_1	AGGTAGTGGGCATATCCATCTGCTAATGTTATCTT
Sorcs3_2	TGGGTGCATTCTCACTTTGGCTAATGTTATCTT
Sorcs3_3	GGCAAAGGCTTCTCTTCGATTAATGTTATCTT
Spp1_0	TTGGGGACATCGACTGTAGTAATGTTATCTT
Spp1_1	AACTTGCTTGACTATCGATCTAATGTTATCTT
Spp1_2	GGGATGACATCGAGGGACTCCTAATGTTATCTT
Spp1_3	GCTGACTTGACTCATGGCTGTAATGTTATCTT
Stac2_0	CCAGAGGTGAACGCTGACTTTGTAATGTTATCTT
Stac2_1	AGAAGTTCTCTACGCTCTTACTTAATGTTATCTT
Stac2_2	ATGCTGCCTTCCCCGTCTTTAATGTTATCTT
Stac2_3	AGGGAGCGCTTAAATCGCTTAATGTTATCTT
Sv2c_0	AGCCAAATTCCGTACAGTTCGGTAATGTTATCTT
Sv2c_1	ACATCAGGGAACCAAACGGTAATGTTATCTT
Sv2c_2	ATCATCCCGAGGTACACTATGCTACTAATGTTATCTT
Sv2c_3	GCTGTCCTACAGACACGATGTAATGTTATCTT
Trpm3_0	ACATGACGAATGACACCTGTGTTTAATGTTATCTT
Trpm3_1	TGGTCTGGTATGGTCGGACTAATGTTATCTT
Trpm3_2	TGGGAGTGCATGCTATTGAGAATAATGTTATCTT
Trpm3_3	CTGGAACCCCTTGACCGATTAATGTTATCTT
Zfp804b_0	TCCTTTGAAAACGGCACTTTTCTAATGTTATCTT
Zfp804b_1	AGCTGCGACTAAATGTAGAGGATAATGTTATCTT
Zfp804b_2	CCTTTTCTGCAAAATCCGGAGACTAATGTTATCTT
Zfp804b_3	CCCGGTAGTGCCCATTGCTTAATGTTATCTT
Padlocks
1810041L15Rik_0	/5Phos/ACATTACCCGGAAATGTGCGGACAGAATTATTACTAGAAAAACTCTCACAAGATA
1810041L15Rik_1	/5Phos/ACATTACGAGCACGTTCCGGGACCGAATTATTACTAGAAAAACTCTCACAAGATA
1810041L15Rik_2	/5Phos/ACATTAGATCCCCCACCGAGTGAGGTAATTATTACTAGAAAAACTCTCACAAGATA
1810041L15Rik_3	/5Phos/ACATTACAGTATTTGAAGACAGTGTTAATTATTACTAGAAAAACTCTCACAAGATA
Acan_0	/5Phos/ACATTAATGTCGGAGGTAGTGCTAGATTCTAATTATTACTAGAACTAGGAGGGCAAGATA
Acan_1	/5Phos/ACATTATCAGTGAGTTGTCATGGTCTAATTATTACTAGAACTAGGAGGGCAAGATA
Acan_2	/5Phos/ACATTAGTGATGTGGGTGTACTACCCCAATTATTACTAGAACTAGGAGGGCAAGATA
Acan_3	/5Phos/ACATTATGCTGTTTACCTCTGTGCTTGGGAATTATTACTAGAACTAGGAGGGCAAGATA
Ankfn1_0	/5Phos/ACATTAGGTTCCACATAGACTCTCTGCAATTATTACTAGAATTCGTAGACTAAGATA
Ankfn1_1	/5Phos/ACATTAATGTCATGCACCTGTAGGACATAATTATTACTAGAATTCGTAGACTAAGATA
Ankfn1_2	/5Phos/ACATTATGACAGGTAAACCAGGTCCAAATTATTACTAGAATTCGTAGACTAAGATA
Ankfn1_3	/5Phos/ACATTATGTAGAGCATCCATGATCCATCTAATTATTACTAGAATTCGTAGACTAAGATA
Asic2_0	/5Phos/ACATTATGTCACCAAGTAAGGCAGCAATTATTACTAGAATACTCACTCCAAGATA
Asic2_1	/5Phos/ACATTACTGCAAGTTGACATCCAACAGGAATTATTACTAGAATACTCACTCCAAGATA
Asic2_2	/5Phos/ACATTATTTGGCATTGTGTCGCAGGTAATTATTACTAGAATACTCACTCCAAGATA
Asic2_3	/5Phos/ACATTAGCGAAGATCTGGATGCTGGAATTATTACTAGAATACTCACTCCAAGATA
Cacna1e_0	/5Phos/ACATTAGGTTGAGTGGATTGAGGGGGTAATTATTACTAGAAGACTCACTCCAAGATA
Cacna1e_1	/5Phos/ACATTATCCGACCACTCAGGCCAGAAATTATTACTAGAAGACTCACTCCAAGATA
Cacna1e_2	/5Phos/ACATTAATCCAGTAAAAGACTTGGGACTAATTATTACTAGAAGACTCACTCCAAGATA
Cacna1e_3	/5Phos/ACATTAATTTGCATGTGCCTCCTCAGAATTATTACTAGAAGACTCACTCCAAGATA
Calb2_0	/5Phos/ACATTAGAGAGACCCAATTTGCCATAATTATTACTAGAAAACTCACTCCAAGATA
Calb2_1	/5Phos/ACATTACCGTCAGCATCAAAGTGCTAATTATTACTAGAAAACTCACTCCAAGATA
Calb2_2	/5Phos/ACATTATCGGTCGGCAGGATCTGCGAATTATTACTAGAAAACTCACTCCAAGATA
Calb2_3	/5Phos/ACATTATCCGTAGTATGGTCTGGGTAATTATTACTAGAAAACTCACTCCAAGATA
Cd24a_0	/5Phos/ACATTATGGGTAGGAGCAGTGCCAGAATTATTACTAGAACTCGTAGACTAAGATA
Cd24a_1	/5Phos/ACATTAGGTAGCGTTACTTGGATTTGAATTATTACTAGAACTCGTAGACTAAGATA
Cd24a_2	/5Phos/ACATTATACCGGGAAACGGTGCAACAATTATTACTAGAACTCGTAGACTAAGATA
Cd24a_3	/5Phos/ACATTAAGACCAGCTGTGGACTGCAAATTATTACTAGAACTCGTAGACTAAGATA
Cpne4_0	/5Phos/ACATTAAGGTACGAATCACCTCCGTAATTATTACTAGAAAATCCCTGCCAAGATA
Cpne4_1	/5Phos/ACATTATTGCATGCCACACGCAGCTCAATTATTACTAGAAAATCCCTGCCAAGATA
Cpne4_2	/5Phos/ACATTACTTCCGATGAGCACTTTGGTAATTATTACTAGAAAATCCCTGCCAAGATA
Cpne4_3	/5Phos/ACATTATGTGCACTCCATGCCACCAAATTATTACTAGAAAATCCCTGCCAAGATA
Fign_0	/5Phos/ACATTACTGTTGTCGGGCATTCGGTAATTATTACTAGAAGTCGTAGACTAAGATA
Fign_1	/5Phos/ACATTACGAGTCCGGAACCGGCAATAATTATTACTAGAAGTCGTAGACTAAGATA
Fign_2	/5Phos/ACATTACCCAAAGGATTCACTGGACCTAATTATTACTAGAAGTCGTAGACTAAGATA
Fign_3	/5Phos/ACATTACGTCTACTGGAGGGAGGGCAATTATTACTAGAAGTCGTAGACTAAGATA
Man1a_0	/5Phos/ACATTAAAGTGAGTCTCGATGGCCTGAAAATTATTACTAGAAGATCCCTGCCAAGATA
Man1a_1	/5Phos/ACATTACACATGTACATGTATGTCTCGAATTATTACTAGAAGATCCCTGCCAAGATA
Man1a_2	/5Phos/ACATTAGGGAGTATGAAATGCAGGTAGCAAATTATTACTAGAAGATCCCTGCCAAGATA
Man1a_3	/5Phos/ACATTATGAGTAGCCTCCGTTCACTAATTATTACTAGAAGATCCCTGCCAAGATA
Nxph1_0	/5Phos/ACATTAAGCCGACTGATAGACAAGTCTAATTATTACTAGAACATCCCTGCCAAGATA
Nxph1_1	/5Phos/ACATTACGTAGTTGCAGAGTGTGTTCTAATTATTACTAGAACATCCCTGCCAAGATA
Nxph1_2	/5Phos/ACATTAGTCACTGTGATAGTTGTAGTCAGGAATTATTACTAGAACATCCCTGCCAAGATA
Nxph1_3	/5Phos/ACATTAGGGGTGTCATAGCGCAGGTAATTATTACTAGAACATCCCTGCCAAGATA
Pcdh11x_0	/5Phos/ACATTAACAGTAACCTGTACTGGTGGAGGAATTATTACTAGAATAACTCTCACAAGATA
Pcdh11x_1	/5Phos/ACATTACACGATCAATGCGTGCACCAATTATTACTAGAATAACTCTCACAAGATA
Pcdh11x_2	/5Phos/ACATTATGCCTGAGTGCGATGGTGTAATTATTACTAGAATAACTCTCACAAGATA
Pcdh11x_3	/5Phos/ACATTAGACACGTCTCTGGGACTGTAATTATTACTAGAATAACTCTCACAAGATA
Penk_0	/5Phos/ACATTATCCTCCGTTCGCTTCTTCTAATTATTACTAGAAGAACTCTCACAAGATA
Penk_1	/5Phos/ACATTACCCAAGGGAACTCGGGCCTAATTATTACTAGAAGAACTCTCACAAGATA
Penk_2	/5Phos/ACATTAGAGGAGTTGGCCAAGGTGTAATTATTACTAGAAGAACTCTCACAAGATA
Penk_3	/5Phos/ACATTAAGCTCGTCCATCTTCTTCATGAATTATTACTAGAAGAACTCTCACAAGATA
Slc17a6_0	/5Phos/ACATTATACGCGTCTTGCGCACCTTAATTATTACTAGAAATAGGAGGGCAAGATA
Slc17a6_1	/5Phos/ACATTAAGCCAACAACCAGAAGCAGAATTATTACTAGAAATAGGAGGGCAAGATA
Slc17a6_2	/5Phos/ACATTAGGGCATGGATGTGAAAAACTAATTATTACTAGAAATAGGAGGGCAAGATA
Slc17a6_3	/5Phos/ACATTAGGATATGCAGAAGCCGAGGCAATTATTACTAGAAATAGGAGGGCAAGATA
Sorcs3_0	/5Phos/ACATTATGCGTCTCTACTCCTGCCTAATTATTACTAGAAGTAGGAGGGCAAGATA
Sorcs3_1	/5Phos/ACATTATCCTCACTTCCATGTGCACCAATTATTACTAGAAGTAGGAGGGCAAGATA
Sorcs3_2	/5Phos/ACATTAACTGACCCGATCATCTCCTGTAATTATTACTAGAAGTAGGAGGGCAAGATA
Sorcs3_3	/5Phos/ACATTACGACACGTAGTAGCTGGCTAATTATTACTAGAAGTAGGAGGGCAAGATA
Spp1_0	/5Phos/ACATTAGACGATTGGAGTGAAAGTGTAATTATTACTAGAACACTCACTCCAAGATA
Spp1_1	/5Phos/ACATTACATCCGACTGATCGGCACTAATTATTACTAGAACACTCACTCCAAGATA
Spp1_2	/5Phos/ACATTAAGACTCACCGCTCTTCATGTGAGAATTATTACTAGAACACTCACTCCAAGATA
Spp1_3	/5Phos/ACATTACTTTCCGTTGTTGTCCTGATCAGAAATTATTACTAGAACACTCACTCCAAGATA
Stac2_0	/5Phos/ACATTAAGTCTTACATCGCAAGCCCTGTAATTATTACTAGAATATCCCTGCCAAGATA
Stac2_1	/5Phos/ACATTAGAAGGATGGTTTTGAGGGAGAATTATTACTAGAATATCCCTGCCAAGATA
Stac2_2	/5Phos/ACATTATGTTAGCTCGTCACGCTCACTAATTATTACTAGAATATCCCTGCCAAGATA
Stac2_3	/5Phos/ACATTAGAGCTTGGTTTCTTGGAGGGTAATTATTACTAGAATATCCCTGCCAAGATA
Sv2c_0	/5Phos/ACATTACGGATCCGAACGAAACACCTAATTATTACTAGAAATCGTAGACTAAGATA
Sv2c_1	/5Phos/ACATTACAACCCATAGTACCCGAAGGAAATTATTACTAGAAATCGTAGACTAAGATA
Sv2c_2	/5Phos/ACATTAAGCCATCCAGATCCCGAATAATTATTACTAGAAATCGTAGACTAAGATA
Sv2c_3	/5Phos/ACATTATGTCTTTCCCCTGGTTCGTAATTATTACTAGAAATCGTAGACTAAGATA
Trpm3_0	/5Phos/ACATTACCCCTCCAGTGAAGATCCAAATTATTACTAGAATTAGGAGGGCAAGATA
Trpm3_1	/5Phos/ACATTAACATCTCTTCCAATCAGGTCAATTATTACTAGAATTAGGAGGGCAAGATA
Trpm3_2	/5Phos/ACATTAGTGAGCTTGCTCATAGGATTGGAATTATTACTAGAATTAGGAGGGCAAGATA
Trpm3_3	/5Phos/ACATTATTGTGTTTATCTTCTGGAGTGAATTATTACTAGAATTAGGAGGGCAAGATA
Zfp804b_0	/5Phos/ACATTAGCAGGATACCTTTCTGCCATAATTATTACTAGAACAACTCTCACAAGATA
Zfp804b_1	/5Phos/ACATTAACCCAGGAAAGTAGGGTGTAATTATTACTAGAACAACTCTCACAAGATA
Zfp804b_2	/5Phos/ACATTAAGATCCATTCTTGCAGAGGGGAATTATTACTAGAACAACTCTCACAAGATA
Zfp804b_3	/5Phos/ACATTAGATGTCTCGAACTGATGACCAGGTAAATTATTACTAGAACAACTCTCACAAGATA

### Sheet: Inhibitory CN oligos
Primers
Cdh22_0	AGGCGCTCCGTGGCATGGATAATGTTATCTT
Cdh22_1	CGGATCCGTAGGGATGCCCTAATGTTATCTT
Cdh22_2	CGTTGACGTCAGTAACCACGTAATGTTATCTT
Cdh22_3	TCTCTCAGGTGATAAGTCATGTCCGTAATGTTATCTT
Chsy3_0	CTTGAAGTCGATGAGTCGGCTAATGTTATCTT
Chsy3_1	TGTCCCTGAACTGTATTGTCTCGATAATGTTATCTT
Chsy3_2	AAGAAAATGTCGTACCTTCCAATAATGTTATCTT
Chsy3_3	CCAGTTGCATGGTTGAGGCTAATGTTATCTT
Gad1_0	CGAACCCCGTACTTCAGGGTAATGTTATCTT
Gad1_1	CCATGGGCTACGCCACACCTAATGTTATCTT
Gad1_2	ATATTGGTATTGGCAGTCGATGTTAATGTTATCTT
Gad1_3	AGAGACTCGGGGTGGTCAGTAATGTTATCTT
Grik1_0	TAATTCATGCCGAAACACAGTCGTGTAATGTTATCTT
Grik1_1	CTCTTCCAGAATAGTGGTGACAATAATGTTATCTT
Grik1_2	TGAGCTCTTGCAGACGAATTAGTAATGTTATCTT
Grik1_3	GGGGGTTATACCACTCGTAGTAATGTTATCTT
Kirrel3_0	AGGCTCTGAGGTCATTCGAGTAATGTTATCTT
Kirrel3_1	TGATGACCTCTCCTTTACGTATAATGTTATCTT
Kirrel3_2	AGTCAGCACGCACAATGTTTAATGTTATCTT
Kirrel3_3	GACCACACCAGAACCTCGTTTCTAATGTTATCTT
Nckap5_0	TGGCTACCTCATCAAGACATAATGTTATCTT
Nckap5_1	TGCTGGCATATGTATCGTCCCTAATGTTATCTT
Nckap5_2	TCCTGAGTCTGGGAGGGGAAAGTAATGTTATCTT
Nckap5_3	TCCACACTACTGTGCTCGCTAATGTTATCTT
Ptprz1_0	TCGGCCGGATCCAGTCTCATAATGTTATCTT
Ptprz1_1	TCCTCGTTCGAAAGGCATTTTAATGTTATCTT
Ptprz1_2	AGTGTTGTGAATGAACGTGTTTTCCTAATGTTATCTT
Ptprz1_3	TGTCTGTGACTGAAGGATCCTTAATGTTATCTT
Sez6_0	ACTGGGGGTCGTGGAGGTCTAATGTTATCTT
Sez6_1	CTCTGGACATGTGTCGTTGTAATGTTATCTT
Sez6_2	TCCCCATCGTAGAAGGTCAGTACATTAATGTTATCTT
Sez6_3	CAGGAGATAGGCTTGGTAGCTAATGTTATCTT
Slc24a4_0	AGCCCACAATCGTTCCTACACTAATGTTATCTT
Slc24a4_1	TCAAACACGTTGCTTCCGATAATGTTATCTT
Slc24a4_2	AGCCACACCATGAGGTAGGAGAATAATGTTATCTT
Slc24a4_3	GAGAAGGGTGACAGGAAGATAATGTTATCTT
Slc6a5_0	GTGGCAAACATGGTGTCGAGTAATGTTATCTT
Slc6a5_1	TCCGTGAGTTTTTCCCACTTAGGTAATGTTATCTT
Slc6a5_2	ACCCAGCAAAGATGCTAGTTAATGTTATCTT
Slc6a5_3	CAGCGACGAAGTTCCCAAGTAATGTTATCTT
Spon1_0	ATCCTTCGGATGAGTCTTCTCGTAATGTTATCTT
Spon1_1	TGTCCGGGTTCGAATCATGTTAATGTTATCTT
Spon1_2	GCTGAGTTCACAGTCAATGGGTAATGTTATCTT
Spon1_3	ACAAGGGTGCACGTTGCACTAATGTTATCTT
Zfhx4_0	TGCAAGCTGATACCATGCAGCTAATGTTATCTT
Zfhx4_1	AGCGCTTGTGACCAGGCCGTAATGTTATCTT
Zfhx4_2	TGCGAAGCACTGTTTCTTGATAATGTTATCTT
Zfhx4_3	GAGGTCAAGGGAAACAGGCAATTTAATGTTATCTT
Padlocks
Cdh22_0	/5Phos/ACATTATCACCTGTCAACTCGTCAATCAGGAATTATTACTAGAATTCGTAGACTAAGATA
Cdh22_1	/5Phos/ACATTAGATAGCTGAGCATGATTGTCTGCTTAATTATTACTAGAATTCGTAGACTAAGATA
Cdh22_2	/5Phos/ACATTAGGTGACTGTAGTGGAACCTGAGAATTATTACTAGAATTCGTAGACTAAGATA
Cdh22_3	/5Phos/ACATTATTCTCGCCCACATCTGAGTAATTATTACTAGAATTCGTAGACTAAGATA
Chsy3_0	/5Phos/ACATTACCTACTCTTGGCATTCTCGTAATTATTACTAGAAATCGTAGACTAAGATA
Chsy3_1	/5Phos/ACATTAGCGTTGGAGGAAGTCTCCTAATTATTACTAGAAATCGTAGACTAAGATA
Chsy3_2	/5Phos/ACATTAAGTGGAACGAGAATGTGTACTAATTATTACTAGAAATCGTAGACTAAGATA
Chsy3_3	/5Phos/ACATTAAAGTACTTGCTTTGGATCCTAAGCAAATTATTACTAGAAATCGTAGACTAAGATA
Gad1_0	/5Phos/ACATTATCTCTACAGTCAACCAGGATCTAATTATTACTAGAAATAGGAGGGCAAGATA
Gad1_1	/5Phos/ACATTAAGTATCATACGTTGTAGGGCAATTATTACTAGAAATAGGAGGGCAAGATA
Gad1_2	/5Phos/ACATTAGCCATTCACCAGCTAAACCAAATTATTACTAGAAATAGGAGGGCAAGATA
Gad1_3	/5Phos/ACATTAAGCTCCAAATTAAAGCCTTCCATGCAATTATTACTAGAAATAGGAGGGCAAGATA
Grik1_0	/5Phos/ACATTACTCACGCCCGCAAGATGCAAATTATTACTAGAACTCGTAGACTAAGATA
Grik1_1	/5Phos/ACATTAAGCGTTCGGTTAGCCAGCGAATTATTACTAGAACTCGTAGACTAAGATA
Grik1_2	/5Phos/ACATTACGATCCTGAGCACTTGAGGAATTATTACTAGAACTCGTAGACTAAGATA
Grik1_3	/5Phos/ACATTAGTGTGAACCTTGCAATCACAAATTATTACTAGAACTCGTAGACTAAGATA
Kirrel3_0	/5Phos/ACATTACCGAAGTATACATCCACTGTGCGAATTATTACTAGAATATCCCTGCCAAGATA
Kirrel3_1	/5Phos/ACATTACCAGATGATGGAAGCCGCAAATTATTACTAGAATATCCCTGCCAAGATA
Kirrel3_2	/5Phos/ACATTATAATGGTCAATGTGGAGATGAAATTATTACTAGAATATCCCTGCCAAGATA
Kirrel3_3	/5Phos/ACATTACCACACGATGGTCAGAGACGGAATTATTACTAGAATATCCCTGCCAAGATA
Nckap5_0	/5Phos/ACATTAGCTCATACTGTTCTCTCTGATAATTATTACTAGAAGTCGTAGACTAAGATA
Nckap5_1	/5Phos/ACATTATGAGCGGTTTCCTGAGTCTAATTATTACTAGAAGTCGTAGACTAAGATA
Nckap5_2	/5Phos/ACATTATCCAATCCCGCTGTCCAGTGTAATTATTACTAGAAGTCGTAGACTAAGATA
Nckap5_3	/5Phos/ACATTATCTTGAGTCCTCATCAGCTGAATTATTACTAGAAGTCGTAGACTAAGATA
Ptprz1_0	/5Phos/ACATTACTGCGTTGTTAGGTCTGTGGAGCAATTATTACTAGAAGTAGGAGGGCAAGATA
Ptprz1_1	/5Phos/ACATTAGTTCTTCAGACATAAGCGTGACTAATTATTACTAGAAGTAGGAGGGCAAGATA
Ptprz1_2	/5Phos/ACATTAGGACGCTTTTTCCCAACCCAATTATTACTAGAAGTAGGAGGGCAAGATA
Ptprz1_3	/5Phos/ACATTAGACACGGTAGCATCTGGAGAATTATTACTAGAAGTAGGAGGGCAAGATA
Sez6_0	/5Phos/ACATTACGCATTCGATGATGATGGAGCCAATTATTACTAGAACTAGGAGGGCAAGATA
Sez6_1	/5Phos/ACATTAGGGGAACCTCAAAGAAGTGGAATTATTACTAGAACTAGGAGGGCAAGATA
Sez6_2	/5Phos/ACATTACCAGAGCCTATGCGCAGCAAATTATTACTAGAACTAGGAGGGCAAGATA
Sez6_3	/5Phos/ACATTAGAAATGGAAAGTGCCAGGCAATTATTACTAGAACTAGGAGGGCAAGATA
Slc24a4_0	/5Phos/ACATTAACATCTCCGTGGGTGATGAACAAATTATTACTAGAAGATCCCTGCCAAGATA
Slc24a4_1	/5Phos/ACATTAGGTGTTAGAGACTGCCATGTCAATTATTACTAGAAGATCCCTGCCAAGATA
Slc24a4_2	/5Phos/ACATTACGGCAATCCACAGAGTGGCCAATTATTACTAGAAGATCCCTGCCAAGATA
Slc24a4_3	/5Phos/ACATTATGTCTCTACTGACTCTGGCTAATTATTACTAGAAGATCCCTGCCAAGATA
Slc6a5_0	/5Phos/ACATTACCAAGCGTGAGAAGCATCAGAATTATTACTAGAATTAGGAGGGCAAGATA
Slc6a5_1	/5Phos/ACATTATGATGAAGTACCAGATGCCGGAATTATTACTAGAATTAGGAGGGCAAGATA
Slc6a5_2	/5Phos/ACATTACACTGTTAGTGCAGGTTACAATAATTATTACTAGAATTAGGAGGGCAAGATA
Slc6a5_3	/5Phos/ACATTAGTCGATCATATTCTTGTAGCGTAATTATTACTAGAATTAGGAGGGCAAGATA
Spon1_0	/5Phos/ACATTACCAGTTCCCATAAAACGTGAGTAATTATTACTAGAAAATCCCTGCCAAGATA
Spon1_1	/5Phos/ACATTACCTTTCCCACATGACTTGTTACATAATTATTACTAGAAAATCCCTGCCAAGATA
Spon1_2	/5Phos/ACATTACATTCTGGCAGCATGCACTAATTATTACTAGAAAATCCCTGCCAAGATA
Spon1_3	/5Phos/ACATTACTCTGATCTCCTTCTTGTCTAATTATTACTAGAAAATCCCTGCCAAGATA
Zfhx4_0	/5Phos/ACATTAGCAGTTATCGGTGATGCCTTGCTAATTATTACTAGAACATCCCTGCCAAGATA
Zfhx4_1	/5Phos/ACATTACATTGCTTTTGGACTTAAAGGGGTAATTATTACTAGAACATCCCTGCCAAGATA
Zfhx4_2	/5Phos/ACATTAGTCAATCAATGGCTGACCGAAATTATTACTAGAACATCCCTGCCAAGATA
Zfhx4_3	/5Phos/ACATTAACCTGTTGTGGTGCAGATGGAATTATTACTAGAACATCCCTGCCAAGATA

### Sheet: All CN oligos
Primers
Acan_0	ACCCCTGAAGTGCCTGTGTTAATGTTATCTT
Acan_1	TGGTTGAGGGATGCTCACGTAATGTTATCTT
Acan_2	ACGATCCAGTCCTCTATGTCAGATAATGTTATCTT
Acan_3	GCCTTCCTGAAAGGTCCATGGTAATGTTATCTT
Ankfn1_0	CTGCGAGTGTGTCGGAATATAATGTTATCTT
Ankfn1_1	CCAGGTCCCATGGAGGCCTTAATGTTATCTT
Ankfn1_2	TGCTGGGCTATGTCATGTGTAATGTTATCTT
Ankfn1_3	GGTTGCTTGTACCGGGCATTAATGTTATCTT
Calb2_0	AGGCAAGAGTCTAGACATCTCTAATGTTATCTT
Calb2_1	GCTCTTTACCTTCAATGTACCCATTAATGTTATCTT
Calb2_2	GCCTGAAGCACAAAAGGAAATTCTTAATGTTATCTT
Calb2_3	ATTTGCCATCTCCATTTAAGTCAAATAATGTTATCTT
Cdh22_0	AGGCGCTCCGTGGCATGGATAATGTTATCTT
Cdh22_1	CGGATCCGTAGGGATGCCCTAATGTTATCTT
Cdh22_2	CGTTGACGTCAGTAACCACGTAATGTTATCTT
Cdh22_3	TCTCTCAGGTGATAAGTCATGTCCGTAATGTTATCTT
Dscaml1_0	CAGGGTGTAAGTCCACGATGTTAATGTTATCTT
Dscaml1_1	ATGTCATACTGTCAGCGTTCTTAATGTTATCTT
Dscaml1_2	GCTTGAGCTTAAGCGTGGAGTAATGTTATCTT
Dscaml1_3	AGTGGCAGGTTGCAGTAGTCACTAATGTTATCTT
Epha5_0	CTGGAAGCACCTTCGTTAGAGTAATGTTATCTT
Epha5_1	CCCCATGACAGTGCGCGAATAATGTTATCTT
Epha5_2	TGCTGTACGTGCTCGAATTTAATGTTATCTT
Epha5_3	GGTTTCAAACTCAAATCTTCGATAATGTTATCTT
Gad1_0	CGAACCCCGTACTTCAGGGTAATGTTATCTT
Gad1_1	CCATGGGCTACGCCACACCTAATGTTATCTT
Gad1_2	ATATTGGTATTGGCAGTCGATGTTAATGTTATCTT
Gad1_3	AGAGACTCGGGGTGGTCAGTAATGTTATCTT
Kitl_0	AAGCCAATTACAAGCGAAATTAATGTTATCTT
Kitl_1	ACAGGGGGTAACATAAATGGTAATGTTATCTT
Kitl_2	TCTTCGGTGCGTTTTCTTCCTAATGTTATCTT
Kitl_3	TCTTCAGGAGTAAAGGATCTAGTTTAATGTTATCTT
Nckap5_0	TGGCTACCTCATCAAGACATAATGTTATCTT
Nckap5_1	TGCTGGCATATGTATCGTCCCTAATGTTATCTT
Nckap5_2	TCCTGAGTCTGGGAGGGGAAAGTAATGTTATCTT
Nckap5_3	TCCACACTACTGTGCTCGCTAATGTTATCTT
Pcdh11x_0	GGTGGTGGACTATGGCGGGTAATGTTATCTT
Pcdh11x_1	ACACGATTCCAGCACATAATTTTAATGTTATCTT
Pcdh11x_2	CTGCAAACCCATTGGTGGTTTAATGTTATCTT
Pcdh11x_3	AGCCTTCTGGTAGGTGAAATGTAATGTTATCTT
Penk_0	ATACCTCTTGGCAAGGATCTTAATGTTATCTT
Penk_1	GTCTTTGTACATGTCGATGTTTAATGTTATCTT
Penk_2	CCAGTAGCTCTTTCAGCAGATTAATGTTATCTT
Penk_3	TCTTCTGGCTCCATGGGATTAATGTTATCTT
Sez6_0	ACTGGGGGTCGTGGAGGTCTAATGTTATCTT
Sez6_1	CTCTGGACATGTGTCGTTGTAATGTTATCTT
Sez6_2	TCCCCATCGTAGAAGGTCAGTACATTAATGTTATCTT
Sez6_3	CAGGAGATAGGCTTGGTAGCTAATGTTATCTT
Slc17a6_0	ATCATCTCGGTCCTTATAGGTTAATGTTATCTT
Slc17a6_1	CCACCCCTCTAGTATGAGAGTAATGTTATCTT
Slc17a6_2	TGGCAACAATTATCGCGTAGTAATGTTATCTT
Slc17a6_3	AGGTTACAGCGGATGCCGATAATGTTATCTT
Slc24a4_0	AGCCCACAATCGTTCCTACACTAATGTTATCTT
Slc24a4_1	TCAAACACGTTGCTTCCGATAATGTTATCTT
Slc24a4_2	AGCCACACCATGAGGTAGGAGAATAATGTTATCTT
Slc24a4_3	GAGAAGGGTGACAGGAAGATAATGTTATCTT
Slc6a1_0	GGCCCCCAATGGAGGTGTACTAATGTTATCTT
Slc6a1_1	GGACACGATGCACACGGCAGTAATGTTATCTT
Slc6a1_2	AAGGAAGAGAGGAACACCCGTAATGTTATCTT
Slc6a1_3	GTCCTGGCTTGTCCAGTCCATCTAATGTTATCTT
Slc6a5_0	GTGGCAAACATGGTGTCGAGTAATGTTATCTT
Slc6a5_1	TCCGTGAGTTTTTCCCACTTAGGTAATGTTATCTT
Slc6a5_2	ACCCAGCAAAGATGCTAGTTAATGTTATCTT
Slc6a5_3	CAGCGACGAAGTTCCCAAGTAATGTTATCTT
Sorcs2_0	TGCACACACGTGACGTGAGTAATGTTATCTT
Sorcs2_1	TGTCGAATGGGCTCGCCTGTTAATGTTATCTT
Sorcs2_2	GGTTGACGCCAATGACAGGTAATGTTATCTT
Sorcs2_3	GGGCATCCTCACTGTGACTCTAATGTTATCTT
Stac2_0	CCAGAGGTGAACGCTGACTTTGTAATGTTATCTT
Stac2_1	AGAAGTTCTCTACGCTCTTACTTAATGTTATCTT
Stac2_2	ATGCTGCCTTCCCCGTCTTTAATGTTATCTT
Stac2_3	AGGGAGCGCTTAAATCGCTTAATGTTATCTT
Sv2c_0	AGCCAAATTCCGTACAGTTCGGTAATGTTATCTT
Sv2c_1	ACATCAGGGAACCAAACGGTAATGTTATCTT
Sv2c_2	ATCATCCCGAGGTACACTATGCTACTAATGTTATCTT
Sv2c_3	GCTGTCCTACAGACACGATGTAATGTTATCTT
RH3_0	ACCCAGCATAAGTAGCGATTTCTAATGTTATCTT
RH3_1	ATCGGCGTAGTAAGAATCCCTAATGTTATCTT
RH3_2	TCGCGCATCTATCAATTGGTAATGTTATCTT
RH3_3	CGGTCCTTATTCAGGTCCCGTAATGTTATCTT
RH6_0	TGCGTCTGTAATAGCACGCTTAATGTTATCTT
RH6_1	GGTGTGAGTATCCGTAGCTATAATGTTATCTT
RH6_2	ATCGGAGATGCAGTACAGTCCTAATGTTATCTT
RH6_3	GTCGGAGCCAATACGTCCGTAATGTTATCTT
cre_0	GGATCTGACCTGGTCGAAATCTAATGTTATCTT
cre_1	CGCCGTCCGTTCGACTGATTAATGTTATCTT
cre_2	GCTGACCAATGTCTTTGTGCTAATGTTATCTT
cre_3	GCGCAGAAGTGTGTTATATGCTAATGTTATCTT
flp0_0	CTGCCGATGTGGCTCTTAGGTAATGTTATCTT
flp0_1	GTGCCGTTGTGGGTGATCATAATGTTATCTT
flp0_2	GGCCAGGAACAGGAACTGGTATAATGTTATCTT
flp0_3	GCCTTCTGGGTCTTGTACTTGAATAATGTTATCTT
Padlocks
Acan_0	/5Phos/ACATTAATGTCGGAGGTAGTGCTAGATTCTAATTATTACTAGAAATCGTAGACTAAGATA
Acan_1	/5Phos/ACATTATCAGTGAGTTGTCATGGTCTAATTATTACTAGAAATCGTAGACTAAGATA
Acan_2	/5Phos/ACATTAGTGATGTGGGTGTACTACCCCAATTATTACTAGAAATCGTAGACTAAGATA
Acan_3	/5Phos/ACATTATGCTGTTTACCTCTGTGCTTGGGAATTATTACTAGAAATCGTAGACTAAGATA
Ankfn1_0	/5Phos/ACATTAGGTTCCACATAGACTCTCTGCAATTATTACTAGAAAATCCCTGCCAAGATA
Ankfn1_1	/5Phos/ACATTAATGTCATGCACCTGTAGGACATAATTATTACTAGAAAATCCCTGCCAAGATA
Ankfn1_2	/5Phos/ACATTATGACAGGTAAACCAGGTCCAAATTATTACTAGAAAATCCCTGCCAAGATA
Ankfn1_3	/5Phos/ACATTATGTAGAGCATCCATGATCCATCTAATTATTACTAGAAAATCCCTGCCAAGATA
Calb2_0	/5Phos/ACATTAGAGAGACCCAATTTGCCATAATTATTACTAGAATAACTCTCACAAGATA
Calb2_1	/5Phos/ACATTACCGTCAGCATCAAAGTGCTAATTATTACTAGAATAACTCTCACAAGATA
Calb2_2	/5Phos/ACATTATCGGTCGGCAGGATCTGCGAATTATTACTAGAATAACTCTCACAAGATA
Calb2_3	/5Phos/ACATTATCCGTAGTATGGTCTGGGTAATTATTACTAGAATAACTCTCACAAGATA
Cdh22_0	/5Phos/ACATTATCACCTGTCAACTCGTCAATCAGGAATTATTACTAGAAAACTCACTCCAAGATA
Cdh22_1	/5Phos/ACATTAGATAGCTGAGCATGATTGTCTGCTTAATTATTACTAGAAAACTCACTCCAAGATA
Cdh22_2	/5Phos/ACATTAGGTGACTGTAGTGGAACCTGAGAATTATTACTAGAAAACTCACTCCAAGATA
Cdh22_3	/5Phos/ACATTATTCTCGCCCACATCTGAGTAATTATTACTAGAAAACTCACTCCAAGATA
Dscaml1_0	/5Phos/ACATTAGCCTGGTTGATAGTTGGGGAATTATTACTAGAAGTCGTAGACTAAGATA
Dscaml1_1	/5Phos/ACATTAGTTGGTGCCCGTGGTCATCAATTATTACTAGAAGTCGTAGACTAAGATA
Dscaml1_2	/5Phos/ACATTACACTTCATCGCCATTGTCCTAATTATTACTAGAAGTCGTAGACTAAGATA
Dscaml1_3	/5Phos/ACATTATTGTTGGCTCGATGAGGGATGGAATTATTACTAGAAGTCGTAGACTAAGATA
Epha5_0	/5Phos/ACATTACCAACTGGTCAACAGCCAATAATTATTACTAGAAGAACTCTCACAAGATA
Epha5_1	/5Phos/ACATTACAACAAATTCACTTCGTTGCTAATTATTACTAGAAGAACTCTCACAAGATA
Epha5_2	/5Phos/ACATTAGAAGACATACACAGATGCAGGTAATTATTACTAGAAGAACTCTCACAAGATA
Epha5_3	/5Phos/ACATTAGAAGACGCCGTAGCCTGCTAATTATTACTAGAAGAACTCTCACAAGATA
Gad1_0	/5Phos/ACATTATCTCTACAGTCAACCAGGATCTAATTATTACTAGAATTAGGAGGGCAAGATA
Gad1_1	/5Phos/ACATTAAGTATCATACGTTGTAGGGCAATTATTACTAGAATTAGGAGGGCAAGATA
Gad1_2	/5Phos/ACATTAGCCATTCACCAGCTAAACCAAATTATTACTAGAATTAGGAGGGCAAGATA
Gad1_3	/5Phos/ACATTAAGCTCCAAATTAAAGCCTTCCATGCAATTATTACTAGAATTAGGAGGGCAAGATA
Kitl_0	/5Phos/ACATTAAGAGCCGGCAATGCCATGGAATTATTACTAGAACAACTCTCACAAGATA
Kitl_1	/5Phos/ACATTATTTGTGACACTGACTCTGGAATTATTACTAGAACAACTCTCACAAGATA
Kitl_2	/5Phos/ACATTAGCATAACACGAGGTCATCCACTATAATTATTACTAGAACAACTCTCACAAGATA
Kitl_3	/5Phos/ACATTATGGCCTCTTCGGAGATTCTAATTATTACTAGAACAACTCTCACAAGATA
Nckap5_0	/5Phos/ACATTAGCTCATACTGTTCTCTCTGATAATTATTACTAGAAGACTCACTCCAAGATA
Nckap5_1	/5Phos/ACATTATGAGCGGTTTCCTGAGTCTAATTATTACTAGAAGACTCACTCCAAGATA
Nckap5_2	/5Phos/ACATTATCCAATCCCGCTGTCCAGTGTAATTATTACTAGAAGACTCACTCCAAGATA
Nckap5_3	/5Phos/ACATTATCTTGAGTCCTCATCAGCTGAATTATTACTAGAAGACTCACTCCAAGATA
Pcdh11x_0	/5Phos/ACATTAACAGTAACCTGTACTGGTGGAGGAATTATTACTAGAAAAACTCTCACAAGATA
Pcdh11x_1	/5Phos/ACATTACACGATCAATGCGTGCACCAATTATTACTAGAAAAACTCTCACAAGATA
Pcdh11x_2	/5Phos/ACATTATGCCTGAGTGCGATGGTGTAATTATTACTAGAAAAACTCTCACAAGATA
Pcdh11x_3	/5Phos/ACATTAGACACGTCTCTGGGACTGTAATTATTACTAGAAAAACTCTCACAAGATA
Penk_0	/5Phos/ACATTATCCTCCGTTCGCTTCTTCTAATTATTACTAGAAGATCCCTGCCAAGATA
Penk_1	/5Phos/ACATTACCCAAGGGAACTCGGGCCTAATTATTACTAGAAGATCCCTGCCAAGATA
Penk_2	/5Phos/ACATTAGAGGAGTTGGCCAAGGTGTAATTATTACTAGAAGATCCCTGCCAAGATA
Penk_3	/5Phos/ACATTAAGCTCGTCCATCTTCTTCATGAATTATTACTAGAAGATCCCTGCCAAGATA
Sez6_0	/5Phos/ACATTACGCATTCGATGATGATGGAGCCAATTATTACTAGAATACTCACTCCAAGATA
Sez6_1	/5Phos/ACATTAGGGGAACCTCAAAGAAGTGGAATTATTACTAGAATACTCACTCCAAGATA
Sez6_2	/5Phos/ACATTACCAGAGCCTATGCGCAGCAAATTATTACTAGAATACTCACTCCAAGATA
Sez6_3	/5Phos/ACATTAGAAATGGAAAGTGCCAGGCAATTATTACTAGAATACTCACTCCAAGATA
Slc17a6_0	/5Phos/ACATTATACGCGTCTTGCGCACCTTAATTATTACTAGAAATAGGAGGGCAAGATA
Slc17a6_1	/5Phos/ACATTAAGCCAACAACCAGAAGCAGAATTATTACTAGAAATAGGAGGGCAAGATA
Slc17a6_2	/5Phos/ACATTAGGGCATGGATGTGAAAAACTAATTATTACTAGAAATAGGAGGGCAAGATA
Slc17a6_3	/5Phos/ACATTAGGATATGCAGAAGCCGAGGCAATTATTACTAGAAATAGGAGGGCAAGATA
Slc24a4_0	/5Phos/ACATTAACATCTCCGTGGGTGATGAACAAATTATTACTAGAAGTAGGAGGGCAAGATA
Slc24a4_1	/5Phos/ACATTAGGTGTTAGAGACTGCCATGTCAATTATTACTAGAAGTAGGAGGGCAAGATA
Slc24a4_2	/5Phos/ACATTACGGCAATCCACAGAGTGGCCAATTATTACTAGAAGTAGGAGGGCAAGATA
Slc24a4_3	/5Phos/ACATTATGTCTCTACTGACTCTGGCTAATTATTACTAGAAGTAGGAGGGCAAGATA
Slc6a1_0	/5Phos/ACATTAGCCTAGGGAGCACTCCAAAAGGAATTATTACTAGAACTCGTAGACTAAGATA
Slc6a1_1	/5Phos/ACATTAATGAAGAGTTCACGGCGATTGCGGAATTATTACTAGAACTCGTAGACTAAGATA
Slc6a1_2	/5Phos/ACATTAAAGATGAGCGTCAGGAAATATGGGAATTATTACTAGAACTCGTAGACTAAGATA
Slc6a1_3	/5Phos/ACATTATCATCTGGTGCATGTTGCGCTCAATTATTACTAGAACTCGTAGACTAAGATA
Slc6a5_0	/5Phos/ACATTACCAAGCGTGAGAAGCATCAGAATTATTACTAGAACTAGGAGGGCAAGATA
Slc6a5_1	/5Phos/ACATTATGATGAAGTACCAGATGCCGGAATTATTACTAGAACTAGGAGGGCAAGATA
Slc6a5_2	/5Phos/ACATTACACTGTTAGTGCAGGTTACAATAATTATTACTAGAACTAGGAGGGCAAGATA
Slc6a5_3	/5Phos/ACATTAGTCGATCATATTCTTGTAGCGTAATTATTACTAGAACTAGGAGGGCAAGATA
Sorcs2_0	/5Phos/ACATTAGCTGATGTGAAGCTCCGTCCAATTATTACTAGAACATCCCTGCCAAGATA
Sorcs2_1	/5Phos/ACATTAGAGTGAGGTTCACGTACATGGCCTAATTATTACTAGAACATCCCTGCCAAGATA
Sorcs2_2	/5Phos/ACATTAACTACCTCGAGGTAGAGGGCAATTATTACTAGAACATCCCTGCCAAGATA
Sorcs2_3	/5Phos/ACATTACGGGACTTGTCATCTCCTGTAATTATTACTAGAACATCCCTGCCAAGATA
Stac2_0	/5Phos/ACATTAAGTCTTACATCGCAAGCCCTGTAATTATTACTAGAATATCCCTGCCAAGATA
Stac2_1	/5Phos/ACATTAGAAGGATGGTTTTGAGGGAGAATTATTACTAGAATATCCCTGCCAAGATA
Stac2_2	/5Phos/ACATTATGTTAGCTCGTCACGCTCACTAATTATTACTAGAATATCCCTGCCAAGATA
Stac2_3	/5Phos/ACATTAGAGCTTGGTTTCTTGGAGGGTAATTATTACTAGAATATCCCTGCCAAGATA
Sv2c_0	/5Phos/ACATTACGGATCCGAACGAAACACCTAATTATTACTAGAATTCGTAGACTAAGATA
Sv2c_1	/5Phos/ACATTACAACCCATAGTACCCGAAGGAAATTATTACTAGAATTCGTAGACTAAGATA
Sv2c_2	/5Phos/ACATTAAGCCATCCAGATCCCGAATAATTATTACTAGAATTCGTAGACTAAGATA
Sv2c_3	/5Phos/ACATTATGTCTTTCCCCTGGTTCGTAATTATTACTAGAATTCGTAGACTAAGATA
RH3_0	/5Phos/ACATTATTCCGTTAAACCTACCGCATAGAATTATTACTAGAACTCTCGTAAGAAGATA
RH3_1	/5Phos/ACATTAACTAAACTGGTCGCGTATGTAATTATTACTAGAACTCTCGTAAGAAGATA
RH3_2	/5Phos/ACATTACTTTCACAACGAACTAATTTAAGCAAATTATTACTAGAACTCTCGTAAGAAGATA
RH3_3	/5Phos/ACATTACTAGGAAACGTATGCTAGTCGAGTAATTATTACTAGAACTCTCGTAAGAAGATA
RH6_0	/5Phos/ACATTAGGTTAGACACAACGCTTGTCGTAATTATTACTAGAATTATCTCCACAAGATA
RH6_1	/5Phos/ACATTACCTACTTAAATGCGCAGGTAATTATTACTAGAATTATCTCCACAAGATA
RH6_2	/5Phos/ACATTATGCAACATTCGTGGATCCGTAATTATTACTAGAATTATCTCCACAAGATA
RH6_3	/5Phos/ACATTATTGGAAATGCTAGGGATGACAACTAATTATTACTAGAATTATCTCCACAAGATA
cre_0	/5Phos/ACATTAGTCCGCTCAAAAGCGAGAGAATTATTACTAGAAATCTCGTAAGAAGATA
cre_1	/5Phos/ACATTACTTTCACTCTGATCCGGGCGATAATTATTACTAGAAATCTCGTAAGAAGATA
cre_2	/5Phos/ACATTACCAATATGAATAAGCATCCGGCAATTATTACTAGAAATCTCGTAAGAAGATA
cre_3	/5Phos/ACATTAATTCCCAGAAATGCGAGGTAATTATTACTAGAAATCTCGTAAGAAGATA
flp0_0	/5Phos/ACATTACGTTCTTGATAGCGAAGATGGGGTAATTATTACTAGAACACTCACTCCAAGATA
flp0_1	/5Phos/ACATTACCAGCACAGGTAGGTCAGCTAATTATTACTAGAACACTCACTCCAAGATA
flp0_2	/5Phos/ACATTAGGGTCTTGGTCTTGGTGAACCTAATTATTACTAGAACACTCACTCCAAGATA
flp0_3	/5Phos/ACATTAGCAGGCTCTTGTTCACGATGTAATTATTACTAGAACACTCACTCCAAGATA
